# Sox8 and Sox9 regulate differentiation and nuclear positioning of retinal Müller glia

**DOI:** 10.64898/2026.01.12.698638

**Authors:** Nicole Pannullo, Debarpita Datta, Clayton P. Santiago, Jared A. Tangeman, Lizhi Jiang, Leighton H. Duncan, Seth Blackshaw

## Abstract

Temporal patterning of retinal progenitor cells governs the sequential generation of retinal cell types, with gliogenesis occurring late in development. Sox8 and Sox9, members of the SoxE transcription factor family, are highly expressed in late-stage retinal progenitor cells and mature Müller glia, yet their functional roles remain incompletely defined. Here we employed gain- and loss-of-function approaches, single-cell multiomic profiling, and injury models to investigate Sox8/9 function. Overexpression of *SOX8* and/or *SOX9* in early-stage retinal progenitor cells suppressed early-born cell fates and promoted photoreceptor generation, consistent with a role in late-stage temporal identity. Conversely, conditional deletion of *Sox8* and/or *Sox9* in late-stage progenitors did not impair Müller glia specification, but caused radial displacement of Müller glia nuclei into the outer retina and modest changes in glial gene expression. Loss of *Sox8/9* in mature Müller glia modestly increased proliferation post-injury without inducing neurogenic competence. These findings suggest that Sox8/9 are dispensable for gliogenesis and repression of neurogenic competence, but are essential for proper laminar positioning and maturation of retinal Müller glia.
