## Supplemental Table 5 for "Sox8 and Sox9 regulate differentiation and nuclear positioning of retinal Müller glia"

### Sheet: Sheet1
REAGENT OR RESOURCE	SOURCE	IDENTIFIER
Chicken anti-GFP	ThermoFisher	A10262, RRID:AB_2534023
Goat anti-Sox2	R&D Systems	AF2018, RRID:AB_355110
Rabbit anti-GS	Abcam	ab49873, RRID:AB_880241
Rabbit anti- Aqp4	Sigma-Aldrich	HPA014784, RRID:AB_1844967
Rabbit anti-GFAP	Agilent	Z0334, RRID:AB_10013382
Rabbit anti-Hes1	Cell Signaling Technology	11988, RRID:AB_2788766
Rabbit anti-Lama1	Sigma-Aldrich	L9393, AB_477163
Rabbit anti-ZO-1	ThermoFisher	402200, RRID:AB_2533456
Rabbit anti-Pax6	BioLegend	901301, RRID:AB_2749301
Goat anti-Otx2	R&D Systems	AF1979, RRID:AB_2157172
Rabbit anti-Ki67	ThermoFisher	MA5-14520, RRID:AB_10979488
Rabbit anti-Ascl1	Abcam	ab211327, RRID:AB_2924270
Mouse anti-HuC/D	ThermoFisher	A-21271, RRID:AB_221448
Donkey anti-Chicken 488	Sigma-Aldrich	SAB4600031, RRID:AB_2721061
Donkey anti-Rabbit 568	ThermoFisher	A-10042, RRID:AB_2575764
Donkey anti-Goat 568	ThermoFisher	A11057, RRID:AB_2534104
Donkey anti-Mouse 568	ThermoFisher	A10037, RRID:AB_2534013
Donkey anti-Goat 633	ThermoFisher	A-21082, RRID:AB_2535739
Donkey anti-Rabbit 647	ThermoFisher	A-31573, RRID:AB_2536183
Donkey anti-Mouse 647	ThermoFisher	A-31571, RRID:AB_162542
10x scRNAseq v4	10X Genomics	1000779
10x Multiome ATAC + GEX	10X Genomics	1000283
CUT&RUN kit	EpiCypher	14-1048
Click-iT EdU Alexa Fluor 647	ThermoFisher	C10430
CUTANA™ Rabbit IgG	EpiCypher	13-0042K, RRID:AB_2923178
Rabbit anti-H3K4me3	EpiCypher	13-0060K
Rabibt anti-H3K27ac	EpiCypher	13-0059
Mouse anti-sox8 (xenoopus)	DSHB	DA11B7, RRID:AB_2876385
Mouse anti-SOX8	DSHB	PCRP-SOX8-2B9, RRID:AB_2722348
Rabbit anti-SOX8	GeneTex	GTX129949, RRID:AB_2886135
Mouse anti-SOX8	DSHB	PCRP-SOX8-2D11, RRID:AB_2722350
Rabbit anti-SOX8	Proteintech	20627-1-AP, RRID:AB_10693538
Mouse anti-SOX9	DSHB	PCRP-SOX9-1A2, RRID:AB_2619127
Mouse anti-SOX9	DSHB	PCRP-SOX9-1E5, RRID:AB_2619128
Rabbit anti-SOX9	Abcam	ab185966, RRID:AB_2728660
Rabbit anti-SOX9	Millipore Sigma	ab5535, RRID:AB_2239761
