## Supplemental Table 6 for "Sox8 and Sox9 regulate differentiation and nuclear positioning of retinal Müller glia"

### Sheet: Fig 1_OTX2-GFP
Gene Name	Section no	explant no	Gfp+	Otx2+ Gfp+	%OTX2	Avg %OTX2/GFP
pCAGIG	1	R2 S2 ex1 I1 20x	191	51	26.7016	26.7102
	2	R2 s2 ex2 I1 20x	171	43	25.1462
	3	R3 s1 ex1 I1 20x	198	56	28.2828
	4				#DIV/0!
	5				#DIV/0!
SOX8	1	R1 s2 ex3 I1 20x	94	32	34.0426	37.9316
	2	R2 s2 ex3 I2 20x	85	32	37.6471
	3	R1 s2 ex3 I2 20x	57	24	42.1053
	4				#DIV/0!
	5				#DIV/0!
SOX9	1	R1 s2 ex3 I1 20x	93	33	35.4839	32.1243
	2	R2 s1 ex2 I1 20x	90	26	28.8889
	3	R1 s1 ex1 I1 20x	75	24	32
	4				#DIV/0!
	5				#DIV/0!
SOX8+9	1	R3 s1 ex1 I1 20x	111	56	50.4505	49.3429
	2	R4 s1 ex4 I1 20x	83	37	44.5783
	3	R2 s1 ex2 I1 20x	100	53	53
	4				#DIV/0!
	5				#DIV/0!

### Sheet: Fig 1_KI67-GFP
Gene Name	Section no	explant no	KI67+ Gfp+	Gfp+	%Ki67/GFP	Avg %Ki67/GFP
pCAGIG	1	R2 S2 ex1 I1 20x	10	194	5.15464	4.01527
	2	R2 s2 ex2 I1 20x	2	93	2.15054
	3	R3 s1 ex2 I1 20x	6	137	4.37956
	4	.2-R2 s2 ex1 I1 20x	5	110	4.54545
	5	.2-R2 s1 ex2 I1 20x	5	130	3.84615
SOX8	1	R3 s1 ex2 I1 20x	12	92	13.0435	12.6228
	2	R2 s1 ex1 I1 20x	8	107	7.47664
	3	R2 s2 ex1 I1 20x	10	83	12.0482
	4	R1 s1 ex1 I2 20x	5	52	9.61538
	5	R3 s2 ex1 I1 20x	9	43	20.9302
SOX9	1	R3 s2 ex1 I1 20x	7	101	6.93069	6.51886
	2	R2 s1 ex3 I1 20x	4	91	4.3956
	3	R2 s1 ex2 I1 20x	5	97	5.15464
	4	.2-R2 s1 ex3 I1 20x	8	95	8.42105
	5	.2-R1 s2 ex1 I1 20x	6	78	7.69231
SOX8+9	1	R2 s1 ex1 I1 20x	12	147	8.16327	7.58366
	2	R1 s2 ex2 I1 20x	4	135	2.96296
	3	R3 s1 ex1 I1 20x	12	119	10.084
	4	.2-R1 s2 ex1 I1 20x	8	78	10.2564
	5	.2-R3 s2 ex5 I1 20x	8	124	6.45161

### Sheet: Fig 1_TFAP-GFP
C		explant no	TFAP+ Gfp+	Gfp+	%TFAP/GFP	Avg %TFAP/GFP
pCAGIG	1	R3 S1 ex1 I1 20x	44	137	32.1168	31.4744
	2	R2 s2 ex2 I1 20x	34	124	27.4194
	3	R2 s2 ex3 I1 20x	45	157	28.6624
	4	.2 R1 s2 ex1 I1 20x	55	139	39.5683
	5	.2 R3 s2 ex1 I1 20x	45	152	29.6053
SOX8	1	R2 s2 ex1 I1 20x	7	94	7.44681	9.57937
	2	R2 s1 ex1 I1 20x	7	82	8.53659
	3	R1 s1 ex2 I1 20x	6	70	8.57143
	4	R2 s2 ex1 I2 20x	9	88	10.2273
	5	R2 s1 ex2 I1 20x	8	61	13.1148
SOX9	1	R2 s1 ex1 I1 20x	12	114	10.5263	14.0408
	2	R2 s2 ex3 I1 20x	21	134	15.6716
	3	R2 s2 ex2 I1 20x	18	116	15.5172
	4	.2 R3 s1 ex3 I1 20x	14	80	17.5
	5	.2 R3 s2 ex3 I1 20x	10	91	10.989
SOX8+9	1	R2 s1 ex1 I1 20x	31	137	22.6277	15.2017
	2	R2 s1 ex2 I1 20x	16	152	10.5263
	3	R1 s1 ex2 I2 20x	17	102	16.6667
	4	.2 R2 s2 ex2 I1 20x	19	145	13.1034
	5	.2 R3 s1 ex1 I1 20x	14	107	13.0841

### Sheet: Fig 1_SOX2-GFP
Gene Name	Section no	explant no	SOX2+ Gfp+	Gfp+	%SOX2/GFP	Avg %SOX2/GFP
pCAGIG	1	R3 s2 ex2 I1 20x	35	108	32.4074	35.7691
	2	R2 s2 ex3 I1 20x	55	155	35.4839
	3	R3 s2 ex1 I1 20x	54	137	39.4161
	4	.2 R1 s2 ex3 I1 20x	45	140	32.1429
	5				#DIV/0!
					#DIV/0!
SOX8	1	R2 s2 ex2 I2 20x	21	111	18.9189	20.6957
	2	R2 s2 ex4 I1 20x	13	68	19.1176
	3	R2 s1 ex7 I1 20x	19	79	24.0506
	4				#DIV/0!
	5				#DIV/0!
					#DIV/0!
SOX9	1	R2 s2 ex2 I1 20x	37	112	33.0357	26.4683
	2	R2 s1 ex1 I1 20x	26	102	25.4902
	3	R1 s2 ex3 I1 20x	19	91	20.8791
	4				#DIV/0!
	5				#DIV/0!
					#DIV/0!
SOX8+9	1	R2 s2 ex1 I1 20x	37	142	26.0563	21.6957
	2	R1 s2 ex3 I1 20x	21	119	17.6471
	3	R1 s3 ex2 I3 20x	34	159	21.3836
	4				#DIV/0!
	5				#DIV/0!

### Sheet: Fig 1_RBPMS-GFP
Section no	explant no	RBPMS+ Gfp+	Gfp+	%RBPMS/GFP	Avg %RBPMS/GFP
1	R3 s2 ex3 I1 20x	55	106	51.8868	48.6131
2	R2 s2 ex2 I1 20x	47	109	43.1193
3	R2 s1 ex1 I1 20x	61	120	50.8333
4				#DIV/0!
5				#DIV/0!
1	R2 s2 ex1 I1 20x	16	103	15.534	16.7521
2	R1 s1 ex5 I1 20x	8	64	12.5
3	R2 s1 ex2 I1 20x	16	72	22.2222
4				#DIV/0!
5				#DIV/0!
1	R2 s1 ex2 I1 20x	19	108	17.5926	23.6717
2	R2 s1 ex3 I2 20x	30	123	24.3902
3	R1 s2 ex1 I1 20x	27	93	29.0323
4				#DIV/0!
5				#DIV/0!
				#DIV/0!
1	R1 s1 ex2 I1 20x	38	164	23.1707	17.5656
2	R2 s2 ex1 I1 20x	19	136	13.9706
3	R3 s2 ex1 I1 20x	21	135	15.5556
4				#DIV/0!
5				#DIV/0!

### Sheet: Fig 1_EDU-GFP
Gene Name	Section no	explant no	Edu+ Gfp+	Gfp+	%EDU/GFP	Avg %EDU/GFP
pCAGIG	1	R2 S2 ex1 I1 20x	39	163	23.9264	24.7267
	2	R2 s2 ex2 I1 20x	35	155	22.5806
	3	R3 s1 ex1 I1 20x	44	159	27.673
	4				#DIV/0!
	5				#DIV/0!
SOX8	1	R1 s2 ex3 I1 20x	45	82	54.878	59.2976
	2	R2 s2 ex3 I2 20x	39	71	54.9296
	3	R1 s2 ex3 I2 20x	32	47	68.0851
	4				#DIV/0!
	5				#DIV/0!
					#DIV/0!
SOX9	1	R1 s2 ex3 I1 20x	38	78	48.7179	41.781
	2	R2 s1 ex2 I1 20x	27	75	36
	3	R1 s1 ex1 I1 20x	26	64	40.625
	4				#DIV/0!
	5				#DIV/0!
					#DIV/0!
SOX8+9	1	R3 s1 ex1 I1 20x	56	97	57.732	67.936
	2	R4 s1 ex4 I1 20x	45	75	60
	3	R2 s1 ex2 I1 20x	68	79	86.0759
	4				#DIV/0!
	5				#DIV/0!

### Sheet: Fig2_Sox2 Sox89 single KO
GlastCreER;Sun1-GFP P60	Retins 1	Retins 2	Retina 3	Retina 4	Average
Sox2/GFP+ in ONL	1	0	0	0
Sox2/GFP+ in OPL	4	2	10	3
Sox2/GFP+ Total	688	608	869	625
Sox2/GFP+ in ONL	0.00145349	0	0	0	0.00036337
Sox2/GFP+ in OPL	0.00581395	0.00328947	0.0115075	0.0048	0.00635273
Sox2/GFP+ in ONL+OPL	0.00726744	0.00328947	0.0115075	0.0048	0.0067161
GlastCreER;Sox8lox/lox;Sun1-GFP P60	Retina 1	Retina 2	Retina 3	Retina 4	Average
Sox2/GFP+ in ONL	5	9	13	4
Sox2/GFP+ in OPL	82	63	66	52
Sox2/GFP+ Total	811	768	697	715
Sox2/GFP+ in ONL	0.00616523	0.0117188	0.0186514	0.00559441	0.0105324
Sox2/GFP+ in OPL	0.10111	0.0820312	0.0946915	0.0727273	0.0876399
Sox2/GFP+ in ONL+OPL	0.107275	0.09375	0.113343	0.0783217	0.0981724
GlastCreER;Sox9lox/lox;Sun1-GFP P60	Retina 1	Retina 2	Retina 3	Retina 4	Average
Sox2/GFP+ in ONL	10	6	7	8
Sox2/GFP+ in OPL	23	25	40	18
Sox2/GFP+ Total	696	607	1319	802
Sox2/GFP+ in ONL	0.0143678	0.00988468	0.00530705	0.00997506	0.00988365
Sox2/GFP+ in OPL	0.033046	0.0411862	0.030326	0.0224439	0.0317505
Sox2/GFP+ in ONL+OPL	0.0474138	0.0510708	0.0356331	0.032419	0.0416342

### Sheet: Fig3_Sox2 Sox89 DKO
RaxCreER;Sun1-GFP P90	Retina 1	Retina 2	Retina 3	Retina 4	Average
Sox2/GFP+ in ONL	62	29	53	56
Sox2/GFP+ in OPL	38	95	47	40
Sox2/GFP+ Total	920	1090	1046	824
Sox2/GFP+ in ONL	0.0673913	0.0266055	0.0506692	0.0679612	0.0531568
Sox2/GFP+ in OPL	0.0413043	0.087156	0.0449331	0.0485437	0.0554843
Sox2/GFP+ in ONL+OPL	0.108696	0.113761	0.0956023	0.116505	0.108641
RaxCreER;Sox8/9lox/lox;Sun1-GFP P16	Retina 1	Retina 2	Retina 3	Average
Sox2/GFP+ in ONL	26	8	49
Sox2/GFP+ in OPL	89	72	161
Sox2/GFP+ Total	691	700	1216
Sox2/GFP+ in ONL	0.0376266	0.0114286	0.040296	0.0297838
Sox2/GFP+ in OPL	0.128799	0.102857	0.132401	0.121352
Sox2/GFP+ in ONL+OPL	0.166425	0.114286	0.172697	0.151136
RaxCreER;Sox8/9lox/lox;Sun1-GFP P90	Retina 1	Retina 2	Retina 3	Retina 4	Retina 5	Retina 6	Average
Sox2/GFP+ in ONL	48	51	115	59	158	92
Sox2/GFP+ in OPL	153	167	293	264	292	242
Sox2/GFP+ Total	895	845	1138	1043	1234	950
Sox2/GFP+ in ONL	0.0536313	0.060355	0.101054	0.0565676	0.128039	0.0968421	0.0827482
Sox2/GFP+ in OPL	0.17095	0.197633	0.257469	0.253116	0.236629	0.254737	0.228422
Sox2/GFP+ in ONL+OPL	0.224581	0.257988	0.358524	0.309684	0.364668	0.351579	0.311171
GlastCreER;Sun1-GFP P60	Retins 1	Retins 2	Retina 3	Retina 4	Average
Sox2/GFP+ in ONL	1	0	0	0
Sox2/GFP+ in OPL	4	2	10	3
Sox2/GFP+ Total	688	608	869	625
Sox2/GFP+ in ONL	0.00145349	0	0	0	0.00036337
Sox2/GFP+ in OPL	0.00581395	0.00328947	0.0115075	0.0048	0.00635273
Sox2/GFP+ in ONL+OPL	0.00726744	0.00328947	0.0115075	0.0048	0.0067161
GlastCreER;Sox8/9lox/lox;Sun1-GFP P16	Retina 1	Retina 2	Retina 3	Retina 4	Average
Sox2/GFP+ in ONL	92	82	68	78
Sox2/GFP+ in OPL	230	230	183	224
Sox2/GFP+ Total	1137	1158	1132	1219
Sox2/GFP+ in ONL	0.0809147	0.0708117	0.0600707	0.0639869	0.068946
Sox2/GFP+ in OPL	0.202287	0.198618	0.161661	0.183757	0.186581
Sox2/GFP+ in ONL+OPL	0.283201	0.26943	0.221731	0.247744	0.255527
GlastCreER;Sox8/9lox/lox;Sun1-GFP P60	Retina 1	Retina 2	Retina 3	Retina 4	Retina 5	Average
Sox2/GFP+ in ONL	111	67	115	54	83
Sox2/GFP+ in OPL	266	172	220	166	216
Sox2/GFP+ Total	995	827	816	892	1171
Sox2/GFP+ in ONL	0.111558	0.0810157	0.140931	0.0605381	0.0708796	0.0929845
Sox2/GFP+ in OPL	0.267337	0.207981	0.269608	0.186099	0.184458	0.223096
Sox2/GFP+ in ONL+OPL	0.378894	0.288996	0.410539	0.246637	0.255337	0.316081

### Sheet: Fig6_EdU Sox89
GlastCreER;Sun1-GFP +NMDA	Retina 1	Retina 2	Retina 3	Retina 4	Retina 5	Retina 6	Average
EdU/GFP+ in ONL	0	6	0	0	0	0
Sox2/GFP+ Total	904	837	919	739	823	760
Sox2/GFP+ in ONL	0	0.00716846	0	0	0	0	0.00119474
GlastCreER;Sox8lox/lox;Sun1-GFP +NMDA	Retina 1	Retina 2	Retina 3	Retina 4	Retina 5	Retina 6	Average
EdU/GFP+ in ONL	6	2	19	2	49	17
Sox2/GFP+ Total	684	930	851	703	839	1496
Sox2/GFP+ in ON	0.00877193	0.00215054	0.0223267	0.00284495	0.0584029	0.0113636	0.0176434
GlastCreER;Sox9lox/lox;Sun1-GFP +NMDA	Retina 1	Retina 2	Retina 3	Retina 4	Retina 5	Retina 6	Average
EdU/GFP+ in ONL	0	0	2	12	3	0
Sox2/GFP+ Total	650	957	723	681	940	980
Sox2/GFP+ in ONL	0	0	0.00276625	0.0176211	0.00319149	0	0.00392982
GlastCreER;Sox8/9lox/lox;Sun1-GFP +NMDA	Retina 1	Retina 2	Retina 3	Retina 4	Retina 5	Retina 6	Average
EdU/GFP+ in ONL	13	6	6	24	27	3
Sox2/GFP+ Total	600	1263	669	990	646	817
Sox2/GFP+ in ONL	0.0216667	0.00475059	0.00896861	0.0242424	0.0417957	0.00367197	0.017516
GlastCreER;Sox8/9lox/lox;Sun1-GFP uninjured	Retina 1	Retina 2	Retina 3	Retina 4	Retina 5	Retina 6	Average
EdU/GFP+ in ONL	0	0	0	0	2	0
Sox2/GFP+ Total	663	782	755	861	894	670
Sox2/GFP+ in ONL	0	0	0	0	0.00223714	0	0.000372857
